# A confined gene drive for population modification in the malaria vector *Anopheles stephensi*

**DOI:** 10.64898/2026.04.01.715791

**Authors:** Xuejiao Xu, Yiran Liu, Xihua Jia, Jie Yang, Yunchen Xia, Jingheng Chen, Jackson Champer

## Abstract

Gene drives are genetic elements that bias their own inheritance to spread desired traits in target populations, enabling population modification or suppression. Although homing-based drives can propagate efficiently, their potential for uncontrolled spread may present a challenge for field deployment. Thus, confined drive systems are needed. Here, we developed a confined modification drive, called Toxin-Antidote Recessive Embryo (TARE) drive, in the globally important malaria vector *Anopheles stephensi*. This drive works by cleaving and disrupting wild-type alleles in the germline or early embryo from maternally deposited Cas9. Disrupted alleles are recessive lethal, thus increasing the drive in a frequency-dependent manner. Inheritance bias was moderate in crosses between drive heterozygote mosquitoes, possibly due to low gRNA activity and thus moderate germline cleavage rates. Single-release cage trials confirmed the TARE drive’s ability to spread, although the drive ultimately declined due to fitness costs and resistance alleles associated with repetitive elements. Nonetheless our modelling analysis indicate that this TARE system could achieve population spread if the resistance issue is addressed. These findings demonstrate a functional prototype TARE drive in *Anopheles stephensi* and highlight key parameters governing its performance. Minor design optimizations could substantially improve efficiency and integrity, enabling rapid but confined population modification.
