## Supplemental Information for "A confined gene drive for population modification in the malaria vector *Anopheles stephensi*"

### Sheet: Data Set S1 
Data Set S1 Drive efficiency test
♀ = female		D = drive allele (indicated by the existence of EGFP)							All statistics are z-test: p<0.05*, p<0.01**, p<0.001***
♂ = male		D/+ = drive heterozygote
WT = wild-type		+/+ = wild type
G = EGFP		Drive Inheritance = EGFP offspring / total offspring
The first crosses with unmutated gRNA targets
Female drive cross
Progeny of D/+ females and +/+ males									The first crosses with unmutated gRNA targets
Batch #	G	WT	Total larvae	Drive Inheritance					Rate	Standard error of the mean	Comparison		p-value (comparison to Mendelian expectation)
#1	16	19	35	0.457143					0.513	0.0134	Female Drive		0.3237
#2	8	11	19	0.421053					0.473	0.0103	Male Drive		0.008**
#3	90	76	166	0.542169					0.711	0.0114	Intercross		<0.0001***
#4	241	209	450	0.535556
#5	221	211	432	0.511574
#6	262	269	531	0.493409
Total	838	795	1633	0.513166
Male drive cross
Progeny of D/+ males and +/+ females
Batch #	G	WT	Total larvae	Drive Inheritance
#1	148	172	320	0.4625
#2	353	379	732	0.48224
#3	26	24	50	0.52
#4	61	63	124	0.491935
#5	348	395	743	0.468371
#6	271	319	590	0.459322
#7	78	70	148	0.527027
#8	79	102	181	0.436464
Total	1364	1524	2888	0.472299
Intercross
Progeny of D/+ females and D/+ males
Batch #	G	WT	Total larvae	Drive Inheritance
#1	809	342	1151	0.702867
#2	346	143	489	0.707566
#3	306	112	418	0.732057
Total	1461	597	2058	0.709913
Crosses with mutated gRNA targets									Crosses with mutated gRNA targets
Female drive cross									Totals for all mosquitoes pooled
Progeny of D/+ females and +/+ males									Rate	Standard error of the mean	Comparison		p-value (comparison to Mendelian expectation)
Batch #	G	WT	Total larvae	Drive Inheritance					0.583	0.0104	Female Drive		<0.0001***
#1	381	288	669	0.569507					0.564	0.0127	Male Drive		<0.0001***
#2	262	194	456	0.574561					0.905	0.006	Intercross		<0.0001***
#3	267	218	485	0.550515
#4	152	110	262	0.580153									p-value (comparison between unmutated and mutated gRNA targets)
#5	448	265	713	0.628331							Female Drive		0.0005***
#6	110	79	189	0.582011							Male Drive		<0.0001***
Total	1620	1154	2774	0.583994							Intercross		<0.0001***
Male drive cross
Progeny of D/+ males and +/+ females
Batch #	G	WT	Total larvae	Drive Inheritance
#1	156	99	255	0.611765
#2	276	185	461	0.598698
#3	99	79	178	0.55618
#4	183	151	334	0.547904
#5	136	115	251	0.541833
#6	124	122	246	0.504065
Total	974	751	1725	0.564638
Intercross
Progeny of D/+ females and D/+ males
Batch #	G	WT	Total larvae	Drive Inheritance
#1	466	64	530	0.879245
#2	587	48	635	0.924409
#3	218	37	255	0.854902
#4	580	49	629	0.922099
#5	521	50	571	0.912434
Total	2372	248	2620	0.905344

### Sheet: Data Set S2
Data Set S2 Fecundity and fertility assessement for TARE heterozygotes
									p<0.05*, p<0.01**, p<0.001***
TARE heterozygous male x wild-type female
Replicate	Egg	Larva	Hatch rate				Egg number
#1	69	61	0.884058				Cross	Mean number	Standard error of the mean				Comparison		p-value (one-way ANOVA)
#2	81	67	0.82716				Male drive	68.5	6.74537				Male drive	Wild-type	0.5983
#3	45	43	0.955556				Intercross	22.25	8.33042				Intercross	Wild-type	0.2582
#4	79	64	0.810127				Wild-type	51.0385	7.11131				Intercross	Male drive	0.1392
total	274	235
							Hatch rate
							Cross	Rate	Standard error of the mean				Comparison		p-value (z-test)
TARE heterozygous male x heterozygous female							Male drive	0.863	0.0279				Male drive	Wild-type	0.3333
Replicate	Egg	Larva	Hatch rate				Intercross	0.623	0.0895				Intercross	Wild-type	0.0006***
#1	36	25	0.694444				Wild-type	0.923	0.0173				Intercross	Male drive	0.0014**
#2	0	0	#DIV/0!
#3	34	25	0.735294
#4	19	7	0.368421
total	89	57
WT male x WT female (same with wild-type data in Data Set S4)
Replicate	Egg	Larva	Hatch rate
#1	0	0	#DIV/0!
#2	70	66	0.942857
#3	45	35	0.777778
#4	117	93	0.794872
#5	83	78	0.939759
#6	71	63	0.887324
#7	68	68	1
#8	116	97	0.836207
#9	0	0	#DIV/0!
#10	76	67	0.881579
#11	0	0	#DIV/0!
#12	87	84	0.965517
#13	0	0	#DIV/0!
#14	85	78	0.917647
#15	0	0	#DIV/0!
#16	68	59	0.867647
#17	0	0	#DIV/0!
#18	56	48	0.857143
#19	56	55	0.982143
#20	72	58	0.805556
#21	0	0	#DIV/0!
#22	55	55	1
#23	52	51	0.980769
#24	46	43	0.934783
#25	46	45	0.978261
#26	58	46	0.793103
Total	1327	1189

### Sheet: Data Set S3
Data Set S3 Ribozyme-gRNA test in Drosophila
♀ = female		R = DsRed phenotype			Drive Inheritance = DsRed offspring / total offspring
♂ = male		G = EGFP phenotype
		WT = wild-type
Female drive cross
Progeny of D/+ females with one copy of Cas9 (from crosses between D/D males and Cas9 homozygote females) and +/+ males															Rate	Standard error of the mean				p-value (z-test)	Comparison
Vial #	RG♂	RG♀	R♂	R♀	G♂	G♀	WT♂	WT♀	Total adult						0.822	0.0143	Drive Inheritance			<0.0001***	Drive inheritance compared to Mendelian expectation
#1	25	19	18	11	0	5	5	1	84						0.54	0.0275	Cas9 Inheritance			0.1476	Cas9 inheritance compared to Mendelian expectation
#2	18	13	10	12	3	4	1	3	64											0.1193	Drive inheritance compared to tRNA-gRNA data
#3	10	25	15	14	1	3	11	5	84
#4	25	21	18	26	5	6	4	4	109
#5	11	35	18	5	1	4	2	0	76
#6	35	26	37	25	5	5	9	11	153
#7	9	12	12	12	0	4	2	3	54
#8	10	12	10	11	3	0	4	4	54
#9	11	11	2	3	0	3	3	3	36
Subtotal	154	174	140	119	18	34	41	34	714
	R♂	R♀	WT♂	WT♀	Total	(EGFP is not part of these phenotypes)
Total	294	293	59	68	714
Male drive cross
Progeny of D/+ males with one copy of Cas9 (from crosses between D/D males and Cas9 homozygote females) and +/+ females															Rate	Standard error of the mean				p-value (z-test)	Comparison
Vial #	RG♂	RG♀	R♂	R♀	G♂	G♀	WT♂	WT♀	Total adult						0.822	0.0202	Drive Inheritance			<0.0001***	Drive inheritance compared to Mendelian expectation
#1	13	11	13	11	4	1	2	1	56						0.517	0.0263	Cas9 Inheritance			0.5272	Cas9 inheritance compared to Mendelian expectation
#2	23	28	24	17	4	8	4	4	112											0.0705	Drive inheritance compared to tRNA-gRNA data
#3	11	7	6	13	1	1	8	0	47
#4	9	5	6	7	2	1	3	2	35
#5	6	12	9	10	5	0	1	1	44
#6	17	9	13	16	6	2	2	1	66
Subtotal	79	72	71	74	22	13	20	9	360
	R♂	R♀	WT♂	WT♀	Total	(EGFP is not part of these phenotypes)
Total	150	146	42	22	360
Drive test with the tRNA-gRNA design
Data was from the previous study published in Yang, E. et al. A homing suppression gene drive with multiplexed gRNAs maintains high drive conversion efficiency and avoids functional resistance alleles. G3 (Bethesda) 12, jkac081 (2022).
Only the second batch of data using the same food receipe as the current study is shown here for comparison (hence the vials do not start at #1 for consistent labeling with the previous study).
Female drive cross
Progeny of D/+ females with one copy of Cas9 (from crosses between D/D males and Cas9 homozygote females) and +/+ males (second batch with different food source)
Vial #	R♂	R♀	WT♂	WT♀	Total										Rate	Standard error of the mean				p-value (z-test)	Comparison
#10	37	34	8	13	92										0.786	0.0187	Drive Inheritance			<0.0001***	Drive inheritance compared to Mendelian expectation
#11	42	41	14	10	107
#12	56	40	13	12	121
#13	15	13	3	1	32
#14	33	40	10	12	95
#15	10	17	4	3	34
Total	193	185	52	51	481
Progeny of D/+ males with one copy of Cas9 (from crosses between D/D males and Cas9 homozygote females) and +/+ females (second batch with different food source)															Totals for all flies pooled
Vial #	R♂	R♀	WT♂	WT♀	Total															p-value	Comparison
#13	41	30	4	2	77										Rate	Standard error of the mean				<0.0001***	Drive inheritance compared to Mendelian expectation
#14	33	23	5	8	69										0.87	0.0189	Drive Inheritance
#15	39	27	3	4	73
#16	16	26	5	5	52
#17	47	53	7	7	114
total	176	159	24	26	385

### Sheet: Data Set S4
Data Set S4 Cage experiment
Note that Cage A to Cage D were heterozygote release, while Cage E and Cage F were homozygote release.
TARE homozygotes or heterozygotes eggs were mixed with wild-type eggs and reared until 3rd instar larve for phenotyping.
	Cage A		Cage B		Cage C		Cage D		Cage E		Cage F
generation	drive carrier frequency	Total larvae	drive carrier frequency	Total larvae	drive carrier frequency	Total larvae	drive carrier frequency	Total larvae	drive carrier frequency	Total larvae	drive carrier frequency	Total larvae
0	1	867	0.284689	418	0.491228	285	0.736527	167	0.243011	465	0.263415	410
1	0.928274	1199	0.0692308	1170	0.470529	1001	0.838115	976	0.208219	365	0.101828	383
2	0.970864	961	0.0686567	1005	0.37037	1107	0.854262	1091	0.0152672	655	0.0641026	858
3	0.983386	1264	0.0858333	1200	0.332108	816	0.88412	1165
4	0.9875	1760			0.305941	1010	0.861508	1538
5	0.987692	975			0.281279	1095	0.890928	981
6	0.980072	1104			0.247253	1092	0.851159	1122
7	0.971489	947					0.832976	1401
8	0.93031	904					0.775837	1374
9	0.921393	1005
10	0.920181	1328
11	0.874233	1304

### Sheet: Data Set S5
Data Set S5 Fecundity and fertility assessement for TARE homozygotes
TARE homozygous male x homozygous female
Replicate	Egg	Larva	Hatch rate
#1	72	65	0.902778			Cross	Mean number	Standard error of the mean				Comparison	p-value (t-test)
#2	52	1	0.0192308		Egg number	Drive	46	6.13188				Homozygous to wild-type	0.5917
#3	85	0	0			Wild-type	51.0385	7.11131
#4	0	0	#DIV/0!
#5	55	39	0.709091			Cross	Rate	Standard error of the mean				Comparison	p-value (z-test)
#6	90	89	0.988889		Hatch rate	Drive	0.831	0.0849				Homozygous to wild-type	0.0778
#7	56	39	0.696429			Wild-type	0.923	0.0173
#8	64	63	0.984375
#9	64	30	0.46875
#10	73	64	0.876712
#11	74	56	0.756757
#12	73	70	0.958904
#13	68	66	0.970588
#14	71	20	0.28169
#15	73	67	0.917808
#16	82	81	0.987805
#17	0	0	#DIV/0!
#18	65	63	0.969231
#19	0	0	#DIV/0!
#20	9	3	0.333333
#21	0	0	#DIV/0!
#22	72	72	1
#23	0	0	#DIV/0!
#24	0	0	#DIV/0!
#25	60	45	0.75
#26	0	0	#DIV/0!
#27	0	0	#DIV/0!
#28	0	0	#DIV/0!
#29	50	48	0.96
#30	72	48	0.666667
Total	1380	1029
WT male x WT female
Replicate	Egg	Larva	Hatch rate
#1	0	0	#DIV/0!
#2	70	66	0.942857
#3	45	35	0.777778
#4	117	93	0.794872
#5	83	78	0.939759
#6	71	63	0.887324
#7	68	68	1
#8	116	97	0.836207
#9	0	0	#DIV/0!
#10	76	67	0.881579
#11	0	0	#DIV/0!
#12	87	84	0.965517
#13	0	0	#DIV/0!
#14	85	78	0.917647
#15	0	0	#DIV/0!
#16	68	59	0.867647
#17	0	0	#DIV/0!
#18	56	48	0.857143
#19	56	55	0.982143
#20	72	58	0.805556
#21	0	0	#DIV/0!
#22	55	55	1
#23	52	51	0.980769
#24	46	43	0.934783
#25	46	45	0.978261
#26	58	46	0.793103
Total	1327	1189

### Sheet: Data Set S6
Data Set S6 Lifespan assessement
TARE homozygotes
Replicate	#1				#2				#3
Day	Larva	Pupa	Female adult	Male adult	Larva	Pupa	Female adult	Male adult	Larva	Pupa	Female adult	Male adult				Cross	Rate	Standard error of the mean				Comparison	p-value (z-test)
0	30				30				30						Pupation rare	Drive	0.917	0.0466				Homozygous to wild-type	0.8498
1	30				30				26							Wild-type	0.928	0.0421
2	30				30				26
3	30				30				26							Cross	Rate	Standard error of the mean				Comparison	p-value (z-test)
4	30				30				26						Eclosion rate	Drive	0.966	0.0496				Homozygous to wild-type	0.8116
5	30				29				25							Wild-type	0.98	0.0366
6	30				27				24	1
7	10	20			21	6			2	23
8		30			11	15			1	15	1	7
9		2	15	13		17	2	6		1	9	15
10			17	13		4	9	9		1	9	15
11			17	13			10	10			9	15
12			17	13			10	10			9	15
13			17	13			10	10			9	15
14			17	13			10	10			8	15
15			17	13			10	10			8	15
16			17	13			10	10			8	15
17			17	13			9	10			8	14
18			17	13			9	10			8	14
19			15	9			9	8			8	10
20			15	9			9	5			8	9
21			15	9			9	5			8	8
22			12	9			9	3			6	4
23			12	8			9	3			5	3
24			12	3			9	2			5	1
25			12	3			9	1			5	1
26			11	2			9	0			5	0
27			11	2			9	0			5	0
28			11	1			9	0			5	0
29			11	1			9	0			5	0
30			11	0			9	0			5	0
31			11	0			9	0			5	0
32			10	0			9	0			4	0
33			10	0			8	0			4	0
34			8	0			8	0			3	0
35			7	0			8	0			3	0
36			2	0			3	0			3	0
37			1	0			1	0			2	0
38			0	0			0	0			1	0
39											1	0
40											0	0
Wild-type
Replicate	#1				#2				#3
Day	Larva	Pupa	Female adult	Male adult	Larva	Pupa	Female adult	Male adult	Larva	Pupa	Female adult	Male adult
0	30				30				30
1	30				30				29
2	30				30				29
3	30				30				29
4	30				30				29
5	30				29				29
6	29				26				29
7	25	4			24				29
8	12	17			13	11			9	20
9	1	22	1	5	1	23				27	1	1
10		6	10	10		5	10	9		3	13	13
11		3	10	9			13	11			16	13
12			10	9			13	11			16	13
13			10	9			13	11			16	13
14			10	9			13	11			16	13
15			10	9			13	11			16	13
16			10	9			12	11			16	13
17			10	9			12	11			16	13
18			10	9			12	9			16	12
19			10	9			12	9			16	12
20			10	8			12	9			16	12
21			10	8			12	8			16	8
22			10	8			12	6			16	8
23			10	6			12	6			16	5
24			10	4			12	4			16	5
25			10	2			12	4			16	3
26			8	2			12	4			16	2
27			8	2			12	3			16	2
28			8	2			12	1			16	1
29			8	2			12	1			16	1
30			8	2			12	1			16	1
31			8	2			12	1			16	1
32			8	0			12	1			16	1
33			8	0			11	1			16	0
34			8	0			10	0			15	0
35			8	0			10	0			14	0
36			4	0			9	0			11	0
37			4	0			4	0			6	0
38			2	0			1	0			3	0
39			0	0			1	0			1	0
40							1	0			0	0
41							0	0
